# Multi-Omics analysis provides crucial insights into ecological adaptation to dryland of a dominant grass (*Psammochloa villosa*, Poaceae) in Northwest China

**DOI:** 10.64898/2026.09.14.751419

**Authors:** Tao Liu, Yuping Liu, Xu Su, Jinyuan Chen, Qian Yang, Rongju Qu, Zhaxi Cairang, Jiarui Jin, Mingjun Yu, Penghui Zhang, Marcial Escudero

**Affiliations:** School of Life Sciences, Qinghai Normal University, Xining, 810008, China; Key Laboratory of Biodiversity Formation Mechanism and Comprehensive Utilization of the Qinghai-Tibet Plateau in Qinghai Province, Qinghai Normal University, Xining, 810008, China; Academy of Plateau Science and Sustainability, Qinghai Normal University, Xining, 810016, China; Plant Biology and Ecology, Faculty of Biology, University of Seville, 41012 Seville, Spain; School of Ecology and Environmental Science, Qinghai Institute of Technology, Xining, 810008, China

**Keywords:** Whole genome duplication, chromosome fusion, gene family expansion, selection sweep, environmental adaptability

## Abstract

Desertification exerts dramatic selection pressures on the evolution of plants. Despite the key role of ecological adaptation by natural selection to arid grasslands and subsequent intraspecific divergence, specific mechanisms driving this process remain poorly understood. *Psammochloa villosa*, a perennial forage grass endemic to the arid grasslands in Northwest China, where it thrives in shifting and semi-fixed sand land due to its exceptional drought tolerance, provides an ideal system to study adaptive evolution to aridity. In our study, we assembled a high-quality, chromosome-scale genome and conducted genomic resequencing of 42 populations across its major distribution. The genome assembly, which is approximately 1.55 Gb in size, has a super-scaffold N50 of 66.79 Mb, with 75.84% of the sequences identified as transposable elements. Coalescent phylogeny and genomic collinearity analyses strongly supported that *P. villosa* and *Neotrinia splendens*, as the closest taxa, shared a recent whole genome duplication (WGD) event occurring approximately 18–20 Mya and followed by their divergence around ∼11.2 Mya. During rediploidization, we identified a chromosomal fusion that reduced the n = 23 chromosomes in *P. villosa* and *Neotrinia splendens* (2n = 46). Based on ancestral grass karyotype (AGK) reconstruction from synteny analysis, our results suggest that, relative to the AGK after the ρ-WGD event, *P*. *villosa* and *N*. *splendens* underwent similar chromosomal restructuring and lineage-specific retention of numerous duplicated copies, providing a genomic basis for potential ecological adaptation and intraspecific diversification. The expanded XTH family, which encodes enzymes mediating xyloglucan endotransglucosylation and hydrolysis and thereby regulating xyloglucan remodeling, showed strong transcriptional responses under PEG-6000 treatment, suggesting that retained copies may be associated with xerophytic adaptation in *P*. *villosa*. Population genomic analyses revealed lineage-specific demographic histories and climate-associated genomic differentiation in *P*. *villosa*. We identified candidate regions enriched for selectively retained duplicated genes. Together, these findings suggest that WGD-derived gene retention created a delayed reservoir of genetic diversity that was later shaped by desertification and Qinghai–Xizang Plateau environmental changes, contributing to climate-associated genomic islands and intraspecific differentiation.
