## Supplementary material for "Multi-Omics analysis provides crucial insights into ecological adaptation to dryland of a dominant grass (*Psammochloa villosa*, Poaceae) in Northwest China": Table S1

### Sheet: Sheet1
Table S1 Geographic localities and population distribution of P. villosa
Collection ID	Population Record	Referece Location	Year	Latitude (N)	Longitude (E)	Altitude (m)	Pop_analysis Symbol	Pop ID
SX-2018-001	P18-001	Wuwei City in Gansu Province, China	2018	38.0336	102.867	1494
SX-2018-002	P18-002	Wuwei City in Gansu Province, China	2018	38.1	102.983	1498	G1-18-02	3
SX-2018-003	P18-003	Wuwei City in Gansu Province, China	2018	38.1167	103.167	1491
SX-2018-004	P18-004	Wuwei City in Gansu Province, China	2018	38.2167	103.3	1459
SX-2018-005	P18-005	Wuwei City in Gansu Province, China	2018	38.3667	103.283	1481
SX-2021-078	P21-078	Wuwei City in Gansu Province, China	2021	38.09	103.35	1436	G1-21-78	10
SX-2018-006	P18-006	Wuwei City in Gansu Province, China	2018	39.1333	103.667	1311
SX-2018-007	P18-007	Wuwei City in Gansu Province, China	2018	39.2167	103.7	1342	G1-18-07	4
SX-2019-007	P19-007	Wuwei City in Gansu Province, China	2019	39.17	103.65	1250
2016-SX-001	P16-001	Zhongwei City in Ningxia, China	2016	37.4247	104.668	1707	G1-16-01	1
2016-SX-002	P16-002	Zhongwei City in Ningxia, China	2016	37.4445	104.939	1368
SX-2021-144	P21-144	Zhongwei City in Ningxia, China	2021	37.44	104.96	1345
SX-2021-146	P21-146	Zhongwei City in Ningxia, China	2021	37.44	104.9	1399
2016-SX-003	P16-003	Lingwu City in Ningxia, China	2016	38.1194	106.516	1227
SX-2018-015	P18-015	Shizuishan City in Ningxia, China	2018	38.7833	105.517	1179
SX-2021-126	P21-126	Yulin City in Shaanxi Provice, China	2021	38.06	109.35	1022
2016-SX-007	P16-007	Yulin City in Shaanxi Provice, China	2016	37.6812	108.84	1328
SX-2021-128	P21-128	Yulin City in Shaanxi Provice, China	2021	37.73	109.03	1193
2016-SX-060	P16-060	Alxa League of inner mongolia, China	2016	39.3476	102.012	1560
2016-SX-059	P16-059	Alxa League of inner mongolia, China	2016	39.3568	102.116	1560
2016-SX-058	P16-058	Alxa League of inner mongolia, China	2016	39.3699	102.214	1570
2016-SX-057	P16-057	Alxa League of inner mongolia, China	2016	39.4073	102.367	1457
2016-SX-056	P16-056	Alxa League of inner mongolia, China	2016	39.4034	102.562	1254
SX-2018-52	P18-052	Alxa League of inner mongolia, China	2018	39.4	102.3	1546
SX-2018-51	P18-051	Alxa League of inner mongolia, China	2018	39.4	102.567	1299
SX-2018-50	P18-050	Alxa League of inner mongolia, China	2018	39.4333	102.75	1266
SX-2018-011	P18-011	Alxa League of inner mongolia, China	2018	39.9833	104.2	1243
2016-SX-055	P16-055	Alxa League of inner mongolia, China	2016	40.0634	103.914	1474
2016-SX-054	P16-054	Alxa League of inner mongolia, China	2016	40.1304	103.972	1430
2016-SX-053	P16-053	Alxa League of inner mongolia, China	2016	40.1856	104.071	1415
SX-2018-009	P18-009	Alxa League of inner mongolia, China	2018	40.1167	103.967	1423
SX-2018-008	P18-008	Alxa League of inner mongolia, China	2018	40.0167	103.883	1403	G1-18-08	5
SX-2019-014	P19-014	Alxa League of inner mongolia, China	2019	40.03	103.88	1351
SX-2018-49	P18-049	Alxa League of inner mongolia, China	2018	40.0833	103.95	1376	G1-18-49	9
SX-2018-010	P18-010	Alxa League of inner mongolia, China	2018	40.1167	104.05	1376
SX-2018-48	P18-048	Alxa League of inner mongolia, China	2018	40.1833	104.067	1414
SX-2019-009	P19-009	Alxa League of inner mongolia, China	2019	39.34	102.01	1501
SX-2019-010	P19-010	Alxa League of inner mongolia, China	2019	39.35	102.17	1542
SX-2019-011	P19-011	Alxa League of inner mongolia, China	2019	39.41	102.49	1290
SX-2021-082	P21-082	Alxa League of inner mongolia, China	2021	38.27	104.15	1351
SX-2021-080	P21-080	Alxa League of inner mongolia, China	2021	38.29	103.72	1380
SX-2021-083	P21-083	Alxa League of inner mongolia, China	2021	38.37	104.59	1324	G1-21-83	11
SX-2021-084	P21-084	Alxa League of inner mongolia, China	2021	38.57	105.05	1265
2016-SX-052	P16-052	Alxa League of inner mongolia, China	2916	38.962	105.655	1458
SX-2018-013	P18-013	Alxa League of inner mongolia, China	2018	39.2667	104.95	1241	G1-18-13	6
SX-2018-014	P18-014	Alxa League of inner mongolia, China	2018	38.9167	105.517	1360	G1-18-14	7
SX-2018-012	P18-012	Alxa League of inner mongolia, China	2018	39.3333	104.9	1230
2016-SX-051	P16-051	Alxa League of inner mongolia, China	2016	39.667	105.704	1025	G1-16-51	2
2016-SX-050	P16-050	Alxa League of inner mongolia, China	2016	40.3108	105.893	1211
SX-2018-47	P18-047	Alxa League of inner mongolia, China	2018	40.3833	104.717	1266	G1-18-47	8
SX-2018-46	P18-046	Alxa League of inner mongolia, China	2018	40.6167	104.583	1276	G2-18-46	25
SX-2019-015	P19-015	Alxa League of inner mongolia, China	2019	39.34	104.89	1182
2016-SX-004	P16-004	Ordos City of inner mongolia, China	2016	37.9212	107.994	1378
2016-SX-005	P16-005	Ordos City of inner mongolia, China	2016	37.7794	108.142	1344
2016-SX-006	P16-006	Ordos City of inner mongolia, China	2016	37.6789	108.309	1344	G2-16-6	21
SX-2018-023	P18-023	Ordos City of inner mongolia, China	2018	40.1333	110.5	1104
SX-2019-021	P19-021	Ordos City of inner mongolia, China	2019	38.82	107.79	1294
SX-2019-025	P19-025	Ordos City of inner mongolia, China	2019	38.94	108.31	1379
SX-2019-026	P19-026	Ordos City of inner mongolia, China	2019	38.98	108.37	1374
SX-2018-016	P18-016	Ordos City of inner mongolia, China	2018	38.7833	105.517	1246	G2-18-16	23
SX-2018-017	P18-017	Ordos City of inner mongolia, China	2018	39.0167	108	1358
SX-2018-018	P18-018	Ordos City of inner mongolia, China	2018	38.9333	108.133	1413
SX-2018-019	P18-019	Ordos City of inner mongolia, China	2018	38.8833	108.3	1371
SX-2019-045	P19-045	Ordos City of inner mongolia, China	2019	37.89	107.81	1333
SX-2019-046	P19-046	Ordos City of inner mongolia, China	2019	37.9	107.72	1333	G2-19-46	28
SX-2018-020	P18-020	Ordos City of inner mongolia, China	2018	38.6	108.767	1326	G2-18-20	24
SX-2018-021	P18-021	Ordos City of inner mongolia, China	2018	38.65	108.933	1314
2016-SX-008	P16-008	Ordos City of inner mongolia, China	2016	37.7991	108.711	1254	G2-16-08	12
2016-SX-009	P16-009	Ordos City of inner mongolia, China	2016	37.9567	108.771	1199
2016-SX-010	P16-010	Ordos City of inner mongolia, China	2016	38.3689	108.668	1286
2016-SX-011	P16-011	Ordos City of inner mongolia, China	2016	38.641	108.926	1312
2016-SX-012	P16-012	Ordos City of inner mongolia, China	2016	38.7797	109.11	1332
2016-SX-013	P16-013	Ordos City of inner mongolia, China	2016	38.8719	109.172	1301
SX-2018-022	P18-022	Ordos City of inner mongolia, China	2018	38.8833	109.183	1296
2016-SX-014	P16-014	Ordos City of inner mongolia, China	2016	38.9267	109.173	1308	G2-16-14	13
SX-2019-040	P19-040	Ordos City of inner mongolia, China	2019	39.39	109.6	1415	G2-19-40	27
SX-2019-041	P19-041	Ordos City of inner mongolia, China	2019	39.35	109.11	1290
SX-2019-042	P19-042	Ordos City of inner mongolia, China	2019	39.29	108.99	1276
2016-SX-015	P16-015	Ordos City of inner mongolia, China	2016	39.1129	109.037	1316	G2-16-15	14
2016-SX-016	P16-016	Ordos City of inner mongolia, China	2016	39.2563	108.985	1338	G2-16-16	15
2016-SX-017	P16-017	Ordos City of inner mongolia, China	2016	39.3438	109.002	1314
2016-SX-019	P16-019	Ordos City of inner mongolia, China	2016	39.7789	108.736	1423
2016-SX-018	P16-018	Ordos City of inner mongolia, China	2016	39.663	108.779	1446	G2-16-18	16
2016-SX-020	P16-020	Ordos City of inner mongolia, China	2016	39.9396	108.581	1086	G2-16-20	17
SX-2019-028	P19-028	Ordos City of inner mongolia, China	2019	40.45	108.64	1065
2016-SX-021	P16-021	Ordos City of inner mongolia, China	2016	40.0331	108.476	1236
SX-2019-027	P19-027	Ordos City of inner mongolia, China	2019	40.01	108.51	1234	G2-19-27	26
SX-2019-029	P19-029	Ordos City of inner mongolia, China	2019	40.46	108.92	1068
2016-SX-022	P16-022	Ordos City of inner mongolia, China	2016	40.2054	108.487	1229
2016-SX-023	P16-023	Ordos City of inner mongolia, China	2016	40.4346	108.631	1114
2016-SX-024	P16-024	Ordos City of inner mongolia, China	2016	40.4466	108.972	1089
2016-SX-025	P16-025	Ordos City of inner mongolia, China	2016	40.3405	109.523	1057	G2-16-25	18
2016-SX-026	P16-026	Ordos City of inner mongolia, China	2016	40.2609	110.012	1126	G2-16-26	19
2016-SX-027	P16-027	Ordos City of inner mongolia, China	2016	40.1975	110.74	1046
2016-SX-028	P16-028	Ordos City of inner mongolia, China	2016	40.2159	111.042	1033	G2-16-28	19
2016-SX-029	P16-029	Ordos City of inner mongolia, China	2016	40.1993	111.123	1047	G2-16-29	20
2016-SX-030	P16-030	Ordos City of inner mongolia, China	2016	42.5558	114.817	1211
2016-SX-031	P16-031	Ordos City of inner mongolia, China	2016	42.6363	114.741	1149
2016-SX-032	P16-032	Ordos City of inner mongolia, China	2016	42.7028	114.732	1149
2016-SX-033	P16-033	Ordos City of inner mongolia, China	2016	42.7698	114.643	1106	G3-16-33	29
2016-SX-034	P16-034	Ordos City of inner mongolia, China	2016	42.8345	114.568	1130
SX-2021-113	P21-113	Ordos City of inner mongolia, China	2021	42.71	114.71	1159
SX-2019-037	P19-037	Ordos City of inner mongolia, China	2019	42.56	114.81	1194	Genome_seeds
SX-2019-038	P19-038	Ordos City of inner mongolia, China	2019	42.58	114.8	1189
SX-2019-039	P19-039	Ordos City of inner mongolia, China	2019	42.55	114.79	1198	G3-19-39	40
2016-SX-035	P16-035	Ordos City of inner mongolia, China	2016	42.9256	114.565	1154
SX-2019-036	P19-036	Ordos City of inner mongolia, China	2019	42.97	114.56	1119
2016-SX-036	P16-036	Ordos City of inner mongolia, China	2016	43.0613	114.507	1105
2016-SX-037	P16-037	Ordos City of inner mongolia, China	2016	43.1522	114.468	1044
2016-SX-038	P16-038	Ordos City of inner mongolia, China	2016	43.2805	114.437	1035
2016-SX-039	P16-039	Ordos City of inner mongolia, China	2016	43.4345	114.316	1112
2016-SX-040	P16-040	Ordos City of inner mongolia, China	2016	43.5154	114.172	1074
2016-SX-042	P16-042	Ordos City of inner mongolia, China	2016	43.7481	113.781	1183	G3-16-42	30
SX-2018-40	P18-040	Ordos City of inner mongolia, China	2018	43.8167	113.7	1126
2016-SX-041	P16-041	Ordos City of inner mongolia, China	2016	43.6749	113.979	1080
2016-SX-043	P16-043	Ordos City of inner mongolia, China	2016	43.6768	113.449	1010
2016-SX-044	P16-044	Ordos City of inner mongolia, China	2016	43.6281	113.376	1028
2016-SX-045	P16-045	Ordos City of inner mongolia, China	2016	43.5491	113.257	1011
2016-SX-047	P16-047	Ordos City of inner mongolia, China	2016	43.2122	112.979	1040
SX-2018-39	P18-039	Ordos City of inner mongolia, China	2018	43.55	114.15	1060
SX-2018-41	P18-041	Ordos City of inner mongolia, China	2018	43.6667	113.45	986	G3-18-41	37
SX-2018-42	P18-042	Ordos City of inner mongolia, China	2018	43.5333	113.25	1005	G3-18-42	38
2016-SX-046	P16-046	Ordos City of inner mongolia, China	2016	43.2973	113.051	976
SX-2019-035	P19-035	Ordos City of inner mongolia, China	2019	43.15	114.47	1073
SX-2021-109	P21-109	Ordos City of inner mongolia, China	2021	43.54	113.25	986
SX-2019-033	P19-033	Ordos City of inner mongolia, China	2019	43.81	113.69	1089
SX-2019-034	P19-034	Ordos City of inner mongolia, China	2019	43.23	114.42	1003
SX-2021-107	P21-107	Ordos City of inner mongolia, China	2021	43.05	112.84	1005
SX-2021-108	P21-108	Ordos City of inner mongolia, China	2021	43.16	112.94	1060	G3-21-108	41
SX-2021-110	P21-110	Ordos City of inner mongolia, China	2021	43.59	114.11	1033
SX-2021-112	P21-112	Ordos City of inner mongolia, China	2021	43.12	114.48	1083	G3-21-112	42
SX-2021-111	P21-111	Ordos City of inner mongolia, China	2021	43.38	114.41	1168
SX-2018-43	P18-043	Ordos City of inner mongolia, China	2018	43.25	113	1018
2016-SX-048	P16-048	Ordos City of inner mongolia, China	2016	43.1199	112.907	1072
SX-2019-031	P19-031	Ordos City of inner mongolia, China	2019	43.05	112.83	1011
2016-SX-049	P16-049	Ordos City of inner mongolia, China	2016	41.6939	107.002	1111
SX-2018-44	P18-044	Ordos City of inner mongolia, China	2018	43.0667	112.867	1035	G3-18-44	39
SX-2019-032	P19-032	Ordos City of inner mongolia, China	2019	43.14	112.92	1054
SX-2018-024	P18-024	Ordos City of inner mongolia, China	2018	42.5167	115.583	1293	G3-18-24	31
SX-2018-025	P18-025	Ordos City of inner mongolia, China	2018	42.6167	115.817	1304	G3-18-25	32
SX-2018-026	P18-026	Ordos City of inner mongolia, China	2018	42.6833	115.983	1321
SX-2018-027	P18-027	Ordos City of inner mongolia, China	2018	42.7	108.933	1323
SX-2018-028	P18-028	Ordos City of inner mongolia, China	2018	42.7167	116.083	1340	G3-18-28	33
SX-2018-029	P18-029	Ordos City of inner mongolia, China	2018	43.6333	116.65	1183
SX-2018-030	P18-030	Ordos City of inner mongolia, China	2018	43.6833	116.317	1059	G3-18-30	34
SX-2018-31	P18-031	Ordos City of inner mongolia, China	2018	43.65	116.167	1111
SX-2018-32	P18-032	Ordos City of inner mongolia, China	2018	43.5833	115.75	1231
SX-2018-33	P18-033	Ordos City of inner mongolia, China	2018	43.6	115.65	1206
SX-2018-34	P18-034	Ordos City of inner mongolia, China	2018	43.6167	115.333	1066
SX-2018-35	P18-035	Ordos City of inner mongolia, China	2018	43.4667	115.083	1030	G3-18-35	35
SX-2018-36	P18-036	Ordos City of inner mongolia, China	2018	43.3833	115	1056
SX-2018-37	P18-037	Ordos City of inner mongolia, China	2018	43.35	114.85	1040	G3-18-37	36
SX-2018-38	P18-038	Ordos City of inner mongolia, China	2018	43.3	114.767	1079
