## Supplementary material for "Multi-Omics analysis provides crucial insights into ecological adaptation to dryland of a dominant grass (*Psammochloa villosa*, Poaceae) in Northwest China": Table S2

### Sheet: Sheet1
Table S2 Estimation of the P. villosa genome size based on 17-mer statistics
K-mer	Number of K-mer	Depth of K-mer	Genome Size (Mb)	Used Base	Repeat Ratio (%)	Heterozygous Ratio (%)
17	42100563004	26	1564	48,778,927,800‬	66.27	1.15
