## Supplementary material for "Multi-Omics analysis provides crucial insights into ecological adaptation to dryland of a dominant grass (*Psammochloa villosa*, Poaceae) in Northwest China": Table S3

### Sheet: Sheet1
Table S3 Download reference genomes and annotation data for clustering of gene family
Ref genomes	the Genome Size	the number of potential protein coding gene	the version of genome assembly	Database	Download Links
Achnatherum splendens	325192852	350	2021-10-23	National Genomics Data Center	https://ngdc.cncb.ac.cn/gwh/Assembly/23158/show
Aegilops tauschii	1085079786	300	V4.0	Ensembl	https://plants.ensembl.org/Aegilops_tauschii/Info/Index
Brachypodium distachyon			V3.1	Phytozome	https://phytozome-next.jgi.doe.gov/info/Bdistachyon_v3_1
Hordeum vulgare			IBSC_462_r1	Phytozome	https://phytozome-next.jgi.doe.gov/info/Hvulgare_r1
Oryza sativa			V7.0	Phytozome	https://phytozome-next.jgi.doe.gov/info/Osativa_v7_0
Oropetium thomaeum			V2.1	COGE	https://genomevolution.org/coge//GenomeInfo.pl?gid=51527
Pharus latifolius			2021	Gress Genome database	https://www.genobank.org/grass
Phyllostachys edulis			2018	GIGA	https://gigadb.org
Sorghum bicolor			Rio_V2.1	Phytozome	https://phytozome-next.jgi.doe.gov/info/SbicolorRio_v2_1
Setaria italica			V2.2	Phytozome	https://phytozome-next.jgi.doe.gov/info/Sitalica_v2_2
Zea mays			V4	Phytozome	https://phytozome-next.jgi.doe.gov/info/Zmays_RefGen_V4
Phalaenopsis equestris			ASM126359v1	NCBI	https://ftp.ncbi.nlm.nih.gov/genomes/all/GCF/001/263/595/GCF_001263595.1_ASM126359v1/
Arabidopsis thaliana			TAIR10.1	NCBI	https://ftp.ncbi.nlm.nih.gov/genomes/all/GCF/000/001/735/GCF_000001735.4_TAIR10.1/
