## Supplementary material for "Multi-Omics analysis provides crucial insights into ecological adaptation to dryland of a dominant grass (*Psammochloa villosa*, Poaceae) in Northwest China": Table S4

### Sheet: Sheet1
Table S3 Summary of transcriptome data yield and quality of the P. villosa based on nine non-specific libraries
Sample	Library	Raw Reads	Clean Reads	Raw Base(G)	Clean Base(G)	Effective Rate (%)	Error Rate (%)	Q20 (%)	Q30 (%)	GC Content (%)
PV-CK-1	FRAS202111486-1a	21999446	21566743	6.6	6.47	98.03	0.03	98.03	94.09	50.72
PV-CK-2	FRAS202111488-1a	21599040	21154528	6.48	6.35	97.94	0.03	97.9	93.73	50.76
PV-CK-3	FRAS202111490-1a	23732211	23377045	7.12	7.01	98.5	0.03	98.05	94.18	52.62
PV-H-1	FRAS202111495-1a	21122689	20849533	6.34	6.25	98.71	0.03	98.12	94.28	52.51
PV-H-2	FRAS202111496-1a	24358438	23959127	7.31	7.19	98.36	0.03	98.15	94.28	51.94
PV-H-3	FRAS202111497-1a	22123190	21817784	6.64	6.55	98.62	0.03	97.97	94.03	52.4
PV-M-1	FRAS202111492-1a	27681717	27247870	8.3	8.17	98.43	0.03	98.05	94.06	52.8
PV-M-2	FRAS202111493-1a	27091732	26278699	8.13	7.88	97	0.03	98.13	94.25	49.53
PV-M-3	FRAS202111494-1a	20539001	20189795	6.16	6.06	98.3	0.02	98.16	94.39	52.3
