## Supplementary material for "Multi-Omics analysis provides crucial insights into ecological adaptation to dryland of a dominant grass (*Psammochloa villosa*, Poaceae) in Northwest China": Table S5

### Sheet: Sheet1
Table S3 Summary of DNA sequencing data
Read Type	Total number of raw reads	Insert size (bp)	Read length/Mean subread length (N50)	Sequence coverage (X)
MGIseq2000 pair-end reads	325192852	350	2 x 150 bp	50
Hi-C pair-end reads	1085079786	300	2 x 150 bp	104
HiFi subreads		-	13.15 kb (13.41 kb)	22
