## Supplementary material for "Multi-Omics analysis provides crucial insights into ecological adaptation to dryland of a dominant grass (*Psammochloa villosa*, Poaceae) in Northwest China": Table S6

### Sheet: Sheet1
Table S4 Summary of assembly based on Hi-C data
Chromosomes	Length of Contig (bp)	Length of Chromosome (bp)
Chr1	103112000	103129266
Chr2	96635383	96658987
Chr3	93485787	93485787
Chr4	90824604	90824604
Chr5	86299699	86333809
Chr6	81649211	81664992
Chr7	75845547	76640423
Chr8	69739042	69739542
Chr9	66787827	66796344
Chr10	63640601	65842500
Chr11	62843041	63600449
Chr12	60987321	63065497
Chr13	59650000	59707563
Chr14	58038598	58054025
Chr15	56228500	56766902
Chr16	54374000	54393996
Chr17	50281110	52782790
Chr18	49690768	49957921
Chr19	49232000	49268193
Chr20	47785434	47849650
Chr21	47147000	47160490
Chr22	46928000	46887731
Chr23	42269399	42282786
Unanchored	229624490	18177728
Genomic size	1540928401	1522750673
Anchored rates	0.9882
