## Supplementary material for "Multi-Omics analysis provides crucial insights into ecological adaptation to dryland of a dominant grass (*Psammochloa villosa*, Poaceae) in Northwest China": Table S7

### Sheet: Sheet1
Table S5 Summary of Pacbio full-length cDNA sequencing
Tissue	Read type	Cell Number	Polymerase Read Bases	Polymerase Reads	Polymerase Read Length	Polymerase Read N50	Insert Length (mean)
Mixed Samples	PacBio full-length cDNA	1	10199396692	323309	31547	53750	2403
		1	10275319734	350477	29318	53250	2502
