## Supplementary material for "Multi-Omics analysis provides crucial insights into ecological adaptation to dryland of a dominant grass (*Psammochloa villosa*, Poaceae) in Northwest China": Table S8

### Sheet: Sheet1
Table S6 Correction and Statistics for genome of P. villosa by PacBio Transcriptome Data
Summary of PacBio full-length Transcriptome	classifies
Total number	2355149226737
Unique isoform bases	453051607
Unique isoform number	184076
Mean mapped percent on to genomic contig (%)	98.9537
Unique isoform N50 (bp)	3292
