## Supplementary material for "Multi-Omics analysis provides crucial insights into ecological adaptation to dryland of a dominant grass (*Psammochloa villosa*, Poaceae) in Northwest China": Table S9

### Sheet: Sheet1
Table S7 Genome assembly completeness evaluation by BUSCO
Type	Number
Complete BUSCOs (C)	1401
Complete and single-copy BUSCOs (S)	686
Complete and duplicated BUSCOs (D)	715
Fragmented BUSCOs (F)	8
Missing BUSCOs (M)	31
Total BUSCO groups searched	1440
Summary of total BUSCO groups searched	C:97.3%, F:0.6%, M:2.1%, n:1440
