## Supplementary material for "Multi-Omics analysis provides crucial insights into ecological adaptation to dryland of a dominant grass (*Psammochloa villosa*, Poaceae) in Northwest China": Table S10

### Sheet: Sheet1
Table S8 LTR subclass ratio of P. villosa and other five genomes of Poaceae
LTR	B. distachyon	H. vulgare	P.villosa	A. splendens	O. sativa
Copia	0.0444	0.216	0.1867	12.47	0.0345
Gypsy	0.1422	0.4602	0.3866	27.4	0.1745
Gypsy/Copia	3.2	2.13	2.07	2.23	5.06
LAI	11.62	3.17	20.98	12.53	22.91
