## Supplementary material for "Multi-Omics analysis provides crucial insights into ecological adaptation to dryland of a dominant grass (*Psammochloa villosa*, Poaceae) in Northwest China": Table S11

### Sheet: Sheet1
Table S9 Summary of predicted protein-coding gene annotations and their supporting evidence types
Gene set		Total Genes Predicted	Average Gene Length (bp)	Average CDS Length (bp)	Average Exons per Gene	Average Exon Length (bp)	Average Intron Length (bp)
De novo	AUGUSTUS	77105	3537.53	1184.76	5.45	217.3	490.25
	GENEMARK-ET	79680	2728.33	618.78	4.32	143.28	404
	GENEID	161944	1072.05	595.02	3.31	179.57	2441.65
	GlimmerHMM	8301	12559.2	273.95	2.92	273.95	6119.77
	SNAP	77755	10420.4	716.29	4.01	178.66	1084.06
Homolog	A. splendens	35898	2529.48	972.49	4.22	229.95	500.8
	O. sativa	50536	2335.62	928.39	3.89	238.6	502.79
	B. distachyon	54597	2330.98	926.89	3.89	229.95	505.88
	S. italica	51477	2400.33	950.47	4.01	236.82	497.65
	S. bicolor	50309	2408.26	956.26	4.02	237.72	495.53
RNA_seq		17429	4803.7	1245.83	5.33	233.71	470.18
EVM		58386	3234.21	1046.26	4.82	217.17	573.12
Final Set		54317	3748.5	1052.66	4.75	276.1	622.88
