## Supplementary material for "Multi-Omics analysis provides crucial insights into ecological adaptation to dryland of a dominant grass (*Psammochloa villosa*, Poaceae) in Northwest China": Table S12

### Sheet: Sheet1
Table S10 Functional annotation of predicted genes in the P. villosa genome
Type	Database	Number	Percent of gene number (%)
Annotation	InterProscan	41893	77.127
	GO	9768	17.98
	KEGG	10567	19.45
	Swissprot	33535	61.739
	Pfam	34251	60.058
	KOG	39401	72.54
	NR	51407	94.643
Total	Unannotated	2825	5.21
	Total gene	54317
