## Supplementary material for "Multi-Omics analysis provides crucial insights into ecological adaptation to dryland of a dominant grass (*Psammochloa villosa*, Poaceae) in Northwest China": Table S13

### Sheet: Sheet1
S11 Structure annotation of predicted ncRNA in the P. villosa genome
Type	Copies	Total length (Kb)	Average length (bp)
miRNA	542	68.884	127.09
tRNA	1089	78.909	72.46
rRNA	6221	859.498	138.16
snRNA	1554	181.708	116.93
