## Supplementary material for "Multi-Omics analysis provides crucial insights into ecological adaptation to dryland of a dominant grass (*Psammochloa villosa*, Poaceae) in Northwest China": Table S14

### Sheet: Sheet1
Table S12 Summary of gene family clustering
Species	Total_isoforms	Genes_in_families	Unclustered_genes	Families	Unique families	Unique_families Genes_per_family	Maximum_gene_family_size
Aegilops tauschii	39641	32143	7498	20544	871	1.56459	69
Achnatherum splendens	49632	36043	13589	22028	459	1.63624	74
Arabidopsis thaliana	27628	21499	6129	11941	2202	1.80044	54
Brachypodium distachyon	34310	26082	8228	19454	458	1.3407	28
Hordeum vulgare	39734	30810	8924	19502	1337	1.57984	59
Oryza sativa	42189	29498	12691	20019	1184	1.4735	66
Oropetium thomaeum	28909	23547	5362	18084	610	1.30209	53
Phalaenopsis equestris	18749	15061	3688	10866	731	1.38607	56
Phyllostachys edulis	50936	38147	12789	19570	1305	1.94926	35
Pharus latifolius	31997	23761	8236	16508	960	1.43936	81
Psammochloa villosa	98795	47449	51346	25673	3203	1.84821	66
Sorghum bicolor	35490	27689	7801	20284	765	1.36507	46
Setaria italica	34584	28303	6281	20347	451	1.39102	46
Zea mays	39498	31675	7823	19377	1431	1.63467	60
