## Supplementary material for "Multi-Omics analysis provides crucial insights into ecological adaptation to dryland of a dominant grass (*Psammochloa villosa*, Poaceae) in Northwest China": Table S15

### Sheet: Sheet1
Table S13 Gene ontology (GO) enrichment analysis of the unique families in P. villosa
Unigene number	GO ID	Term Type	Ratio_in_study	Ratio_in_pop	Pvalue_uncorrected	Pvalue_corrected	Description
3	GO:0010052	BP	3/421	14/44411	0.000284864	0.0827579	guard cell differentiation
3	GO:0045165	BP	3/421	15/44411	0.000353579	0.0985667	cell fate commitment
9	GO:0042744	BP	9/421	240/44411	0.000520237	0.12175	hydrogen peroxide catabolic process
9	GO:0042743	BP	9/421	243/44411	0.000568665	0.129487	hydrogen peroxide metabolic process
3	GO:0090627	BP	3/421	22/44411	0.00113922	0.204211	plant epidermal cell differentiation
3	GO:0090558	BP	3/421	23/44411	0.00130094	0.220678	plant epidermis development
3	GO:0010374	BP	3/421	23/44411	0.00130094	0.220678	stomatal complex development
9	GO:0072593	BP	9/421	280/44411	0.00153294	0.243679	reactive oxygen species metabolic process
12	GO:0019725	BP	12/421	498/44411	0.00314484	0.441587	cellular homeostasis
3	GO:0009853	BP	3/421	34/44411	0.00406986	0.544263	photorespiration
8	GO:0045454	BP	8/421	269/44411	0.00439976	0.579188	cell redox homeostasis
7	GO:0009415	BP	7/421	224/44411	0.00579056	0.696936	response to water
8	GO:0016042	BP	8/421	287/44411	0.0064318	0.75261	lipid catabolic process
2	GO:0010158	BP	2/421	15/44411	0.00867544	0.868108	abaxial cell fate specification
2	GO:0019253	BP	2/421	15/44411	0.00867544	0.868108	reductive pentose-phosphate cycle
2	GO:0019685	BP	2/421	15/44411	0.00867544	0.868108	photosynthesis, dark reaction
1	GO:0010094	BP	1/421	1/44411	0.00947963	0.868108	specification of carpel identity
1	GO:0010254	BP	1/421	1/44411	0.00947963	0.868108	nectary development
1	GO:0006269	BP	1/421	1/44411	0.00947963	0.868108	DNA replication, synthesis of RNA primer
3	GO:0008300	BP	3/421	47/44411	0.0100741	0.898251	isoprenoid catabolic process
4	GO:0009888	BP	4/421	89/44411	0.0103274	0.899466	tissue development
21	GO:0044712	BP	21/421	1241/44411	0.0106753	0.909131	single-organism catabolic process
2	GO:0016103	BP	2/421	18/44411	0.0124069	0.950255	diterpenoid catabolic process
2	GO:0045487	BP	2/421	18/44411	0.0124069	0.950255	gibberellin catabolic process
10	GO:0006979	BP	10/421	469/44411	0.0148868	1	response to oxidative stress
2	GO:0015976	BP	2/421	20/44411	0.0152165	1	carbon utilization
2	GO:0032544	BP	2/421	20/44411	0.0152165	1	plastid translation
4	GO:0009251	BP	4/421	100/44411	0.0153023	1	glucan catabolic process
3	GO:0010027	BP	3/421	58/44411	0.0177654	1	thylakoid membrane organization
3	GO:0009668	BP	3/421	58/44411	0.0177654	1	plastid membrane organization
6	GO:0009414	BP	6/421	218/44411	0.0182537	1	response to water deprivation
1	GO:0000305	BP	1/421	2/44411	0.0188696	1	response to oxygen radical
1	GO:0000303	BP	1/421	2/44411	0.0188696	1	response to superoxide
1	GO:0002240	BP	1/421	2/44411	0.0188696	1	response to molecule of oomycetes origin
1	GO:0010602	BP	1/421	2/44411	0.0188696	1	regulation of 1-aminocyclopropane-1-carboxylate metabolic process
1	GO:0048479	BP	1/421	2/44411	0.0188696	1	style development
2	GO:0009685	BP	2/421	24/44411	0.0215614	1	gibberellin metabolic process
2	GO:0016115	BP	2/421	25/44411	0.0232915	1	terpenoid catabolic process
16	GO:0042592	BP	16/421	948/44411	0.0257874	1	homeostatic process
1	GO:0019354	BP	1/421	3/44411	0.0281708	1	siroheme biosynthetic process
1	GO:0000380	BP	1/421	3/44411	0.0281708	1	alternative mRNA splicing, via spliceosome
1	GO:0010618	BP	1/421	3/44411	0.0281708	1	aerenchyma formation
1	GO:0019343	BP	1/421	3/44411	0.0281708	1	cysteine biosynthetic process via cystathionine
1	GO:0010270	BP	1/421	3/44411	0.0281708	1	photosystem II oxygen evolving complex assembly
1	GO:0046156	BP	1/421	3/44411	0.0281708	1	siroheme metabolic process
2	GO:0051017	BP	2/421	28/44411	0.0288073	1	actin filament bundle assembly
2	GO:0061572	BP	2/421	28/44411	0.0288073	1	actin filament bundle organization
2	GO:0015977	BP	2/421	32/44411	0.0368781	1	carbon fixation
2	GO:0016101	BP	2/421	32/44411	0.0368781	1	diterpenoid metabolic process
2	GO:0009626	BP	2/421	32/44411	0.0368781	1	plant-type hypersensitive response
1	GO:0010540	BP	1/421	4/44411	0.037384	1	basipetal auxin transport
1	GO:0010582	BP	1/421	4/44411	0.037384	1	floral meristem determinacy
1	GO:0030912	BP	1/421	4/44411	0.037384	1	response to deep water
1	GO:0010022	BP	1/421	4/44411	0.037384	1	meristem determinacy
1	GO:0019346	BP	1/421	4/44411	0.037384	1	transsulfuration
1	GO:0009236	BP	1/421	4/44411	0.037384	1	cobalamin biosynthetic process
1	GO:0009235	BP	1/421	4/44411	0.037384	1	cobalamin metabolic process
1	GO:2000603	BP	1/421	4/44411	0.037384	1	regulation of secondary growth
1	GO:2000605	BP	1/421	4/44411	0.037384	1	positive regulation of secondary growth
2	GO:0034050	BP	2/421	33/44411	0.0390163	1	host programmed cell death induced by symbiont
2	GO:0006595	BP	2/421	35/44411	0.0434295	1	polyamine metabolic process
1	GO:0010304	BP	1/421	5/44411	0.0465101	1	PSII associated light-harvesting complex II catabolic process
2	GO:0051275	BP	2/421	37/44411	0.0480184	1	beta-glucan catabolic process
2	GO:0030245	BP	2/421	37/44411	0.0480184	1	cellulose catabolic process
2	GO:0001708	BP	2/421	37/44411	0.0480184	1	cell fate specification
2	GO:0005978	BP	2/421	37/44411	0.0480184	1	glycogen biosynthetic process
24	GO:0005576	CC	24/421	839/44411	2.14238e-06	0.0025785	extracellular region
8	GO:0046658	CC	8/421	197/44411	0.000627808	0.133336	anchored component of plasma membrane
8	GO:0031225	CC	8/421	208/44411	0.000893432	0.179218	anchored component of membrane
8	GO:0048046	CC	8/421	307/44411	0.00944833	0.868108	apoplast
5	GO:0000786	CC	5/421	139/44411	0.010683	0.909131	nucleosome
5	GO:0044815	CC	5/421	160/44411	0.0185928	1	DNA packaging complex
5	GO:0032993	CC	5/421	171/44411	0.0239602	1	protein-DNA complex
3	GO:0005769	CC	3/421	65/44411	0.0239651	1	early endosome
2	GO:0005658	CC	2/421	27/44411	0.0269156	1	alpha DNA polymerase:primase complex
1	GO:0005838	CC	1/421	3/44411	0.0281708	1	proteasome regulatory particle
1	GO:0031390	CC	1/421	4/44411	0.037384	1	Ctf18 RFC-like complex
1	GO:0031901	CC	1/421	4/44411	0.037384	1	early endosome membrane
7	GO:0061695	CC	7/421	328/44411	0.0379611	1	transferase complex, transferring phosphorus-containing groups
12	GO:0044427	CC	12/421	671/44411	0.0398261	1	chromosomal part
9	GO:0031226	CC	9/421	450/44411	0.042443	1	intrinsic component of plasma membrane
12	GO:0005623	CC	12/421	685/44411	0.0425149	1	cell
2	GO:0048471	CC	2/421	36/44411	0.0457025	1	perinuclear region of cytoplasm
28	GO:0043531	MF	28/421	1098/44411	2.80811e-06	0.00295729	ADP binding
3	GO:0005544	MF	3/421	18/44411	0.000620855	0.133336	calcium-dependent phospholipid binding
9	GO:0009055	MF	9/421	297/44411	0.002284	0.34362	electron carrier activity
3	GO:0004089	MF	3/421	31/44411	0.00312193	0.441587	carbonate dehydratase activity
9	GO:0004601	MF	9/421	338/44411	0.00531203	0.658144	peroxidase activity
9	GO:0016684	MF	9/421	340/44411	0.00551471	0.673354	oxidoreductase activity, acting on peroxide as acceptor
7	GO:0051213	MF	7/421	233/44411	0.00712886	0.822748	dioxygenase activity
2	GO:0052634	MF	2/421	14/44411	0.00756586	0.861384	C-19 gibberellin 2-beta-dioxygenase activity
2	GO:0016984	MF	2/421	15/44411	0.00867544	0.868108	ribulose-bisphosphate carboxylase activity
1	GO:0052898	MF	1/421	1/44411	0.00947963	0.868108	N1-acetylspermidine:oxygen oxidoreductase (propane-1,3-diamine-forming) activity
1	GO:0052893	MF	1/421	1/44411	0.00947963	0.868108	N1-acetylspermine:oxygen oxidoreductase (propane-1,3-diamine-forming) activity
1	GO:0052896	MF	1/421	1/44411	0.00947963	0.868108	spermidine oxidase (propane-1,3-diamine-forming) activity
1	GO:0052897	MF	1/421	1/44411	0.00947963	0.868108	N8-acetylspermidine:oxygen oxidoreductase (propane-1,3-diamine-forming) activity
1	GO:0010487	MF	1/421	1/44411	0.00947963	0.868108	thermospermine synthase activity
1	GO:0052900	MF	1/421	1/44411	0.00947963	0.868108	spermine oxidase (propane-1,3-diamine-forming) activity
1	GO:0016768	MF	1/421	1/44411	0.00947963	0.868108	spermine synthase activity
2	GO:0008878	MF	2/421	16/44411	0.00985306	0.892603	glucose-1-phosphate adenylyltransferase activity
13	GO:0005509	MF	13/421	633/44411	0.0103559	0.899466	calcium ion binding
2	GO:0045543	MF	2/421	17/44411	0.0110973	0.93495	gibberellin 2-beta-dioxygenase activity
9	GO:0016209	MF	9/421	403/44411	0.0155345	1	antioxidant activity
4	GO:0015035	MF	4/421	102/44411	0.0163432	1	protein disulfide oxidoreductase activity
2	GO:0016149	MF	2/421	22/44411	0.0182714	1	translation release factor activity, codon specific
1	GO:0004851	MF	1/421	2/44411	0.0188696	1	uroporphyrin-III C-methyltransferase activity
1	GO:0043115	MF	1/421	2/44411	0.0188696	1	precorrin-2 dehydrogenase activity
1	GO:0102251	MF	1/421	2/44411	0.0188696	1	all-trans-beta-apo-10'-carotenal cleavage oxygenase activity
1	GO:0042972	MF	1/421	2/44411	0.0188696	1	licheninase activity
4	GO:0051015	MF	4/421	110/44411	0.0209447	1	actin filament binding
2	GO:0030674	MF	2/421	24/44411	0.0215614	1	protein binding, bridging
5	GO:0016836	MF	5/421	169/44411	0.022918	1	hydro-lyase activity
2	GO:0005372	MF	2/421	25/44411	0.0232915	1	water transmembrane transporter activity
2	GO:0003896	MF	2/421	25/44411	0.0232915	1	DNA primase activity
2	GO:0015250	MF	2/421	25/44411	0.0232915	1	water channel activity
14	GO:0046906	MF	14/421	788/44411	0.0238661	1	tetrapyrrole binding
5	GO:0005543	MF	5/421	176/44411	0.0266978	1	phospholipid binding
1	GO:0004123	MF	1/421	3/44411	0.0281708	1	cystathionine gamma-lyase activity
1	GO:0018826	MF	1/421	3/44411	0.0281708	1	methionine gamma-lyase activity
1	GO:0051266	MF	1/421	3/44411	0.0281708	1	sirohydrochlorin ferrochelatase activity
1	GO:0004865	MF	1/421	3/44411	0.0281708	1	protein serine/threonine phosphatase inhibitor activity
4	GO:0015036	MF	4/421	126/44411	0.0323307	1	disulfide oxidoreductase activity
2	GO:0042285	MF	2/421	30/44411	0.0327441	1	xylosyltransferase activity
2	GO:0003747	MF	2/421	31/44411	0.0347871	1	translation release factor activity
2	GO:0008079	MF	2/421	31/44411	0.0347871	1	translation termination factor activity
1	GO:0004165	MF	1/421	4/44411	0.037384	1	dodecenoyl-CoA delta-isomerase activity
9	GO:0008289	MF	9/421	440/44411	0.0404285	1	lipid binding
1	GO:0004300	MF	1/421	5/44411	0.0465101	1	enoyl-CoA hydratase activity
2	GO:0008810	MF	2/421	37/44411	0.0480184	1	cellulase activity
5	GO:0046982	MF	5/421	209/44411	0.0497063	1	protein heterodimerization activity
