## Supplementary material for "Multi-Omics analysis provides crucial insights into ecological adaptation to dryland of a dominant grass (*Psammochloa villosa*, Poaceae) in Northwest China": Table S17

### Sheet: Sheet1
Table S15 identification and confirm for PvXTHs gene families for P. villosa
target name	accession loci	target length and query name	query length	full sequence and hmm score	Domain	DomainDescription		Accession
PvT015566.1	-	566 XTH16.domain	179	1.2e-164 545.4 2.3 1 2 1.5e-85 2.3e-82 277.3 0.3 3 179 39 214 37 214 0.98 -	Glyco_hydro_16	Glycosyl hydrolases family 16		cd02176
PvT015566.1	-	566 XTH16.domain	179	1.2e-164 545.4 2.3 2 2 1.1e-82 1.6e-79 268.1 0.1 2 179 309 486 308 486 0.96 -	Glyco_hydro_16	Glycosyl hydrolases family 16		cl22861
PvT026081.1	-	549 XTH16.domain	179	4.1e-161 533.9 5.2 1 2 4e-83 5.8e-80 269.4 0.8 2 179 12 189 11 189 0.97 -	Glyco_hydro_16	Glycosyl hydrolases family 16		PLN03161
PvT026081.1	-	549 XTH16.domain	179	4.1e-161 533.9 5.2 2 2 2.7e-82 3.9e-79 266.8 0.3 2 179 294 471 293 471 0.97 -	XET_C	Xyloglucan endo-transglycosylase (XET) C-terminus		cl31978
PvT017313.1	-	487 XTH16.domain	179	1.5e-142 473.4 1.8 1 2 4.1e-84 6.1e-81 272.7 0.1 2 179 35 211 34 211 0.98 -	Glyco_hydro_16	Glycosyl hydrolases family 16		pfam00722
PvT017313.1	-	487 XTH16.domain	179	1.5e-142 473.4 1.8 2 2 6.8e-62 1e-58 200.3 0.3 59 179 287 406 279 406 0.96 -	XET_C	Xyloglucan endo-transglycosylase (XET) C-terminus		cd02183
PvT000329.1	-	288 XTH16.domain	179	1.9e-86 290.6 0.1 1 1 1.7e-89 2.5e-86 290.2 0.1 2 179 29 203 28 203 0.98 -	Glyco_hydro_16	Glycosyl hydrolases family 16		cd00413
PvT094296.1	-	293 XTH16.domain	179	2.9e-86 290.0 0.1 1 1 2.6e-89 3.8e-86 289.6 0.1 2 179 29 203 28 203 0.98 -	XET_C	Xyloglucan endo-transglycosylase (XET) C-terminus		cd02175
PvT000322.1	-	294 XTH16.domain	179	6.9e-85 285.5 0.1 1 1 5.9e-88 8.6e-85 285.2 0.1 2 179 29 203 28 203 0.98 -	Glyco_hydro_16	Glycosyl hydrolases family 16		pfam06955
PvT000325.1	-	285 XTH16.domain	179	1.1e-84 284.8 0.5 1 1 9.3e-88 1.4e-84 284.5 0.5 2 179 36 211 35 211 0.99 -	XET_C	Xyloglucan endo-transglycosylase (XET) C-terminus		cl38217
PvT094292.1	-	291 XTH16.domain	179	7.3e-84 282.2 0.1 1 1 6.2e-87 9.2e-84 281.8 0.1 2 179 29 203 28 203 0.98 -	Glyco_hydro_16	Glycosyl hydrolases family 16		COG2273
PvT095786.1	-	291 XTH16.domain	179	1.2e-81 274.9 0.3 1 1 1e-84 1.5e-81 274.6 0.3 2 179 33 208 32 208 0.98 -	Glyco_hydro_16	Glycosyl hydrolases family 16		cl34454
PvT000326.1	-	299 XTH16.domain	179	2.8e-81 273.8 0.0 1 1 2.6e-84 3.8e-81 273.3 0.0 2 179 38 212 37 212 0.98 -	Glyco_hydro_16	Glycosyl hydrolases family 16		cd08023
PvT015569.1	-	267 XTH16.domain	179	8.5e-81 272.2 0.2 1 1 7.7e-84 1.1e-80 271.8 0.2 3 179 13 190 11 190 0.96 -	Glyco_hydro_16	Glycosyl hydrolases family 16		cd08024
PvT001998.1	-	289 XTH16.domain	179	2.9e-80 270.5 0.3 1 1 2.4e-83 3.5e-80 270.2 0.3 2 179 31 206 30 206 0.98 -	XET_C	Xyloglucan endo-transglycosylase (XET) C-terminus		cd02179
PvT094295.1	-	289 XTH16.domain	179	3.5e-80 270.2 0.0 1 1 3e-83 4.4e-80 269.8 0.0 2 179 26 200 25 200 0.98 -	Glyco_hydro_16	Glycosyl hydrolases family 16		cd02178
PvT081056.1	-	289 XTH16.domain	179	4.4e-80 269.8 1.2 1 1 3.7e-83 5.4e-80 269.6 1.2 2 179 31 207 30 207 0.99 -	XET_C	Xyloglucan endo-transglycosylase (XET) C-terminus		cd02176
PvT017309.1	-	296 XTH16.domain	179	4.5e-80 269.8 0.1 1 1 4.3e-83 6.4e-80 269.3 0.1 7 179 48 222 42 222 0.96 -	Glyco_hydro_16	Glycosyl hydrolases family 16		cl22861
PvT081050.1	-	285 XTH16.domain	179	6.1e-80 269.4 0.1 1 1 5.1e-83 7.5e-80 269.1 0.1 2 179 30 205 29 205 0.98 -	XET_C	Xyloglucan endo-transglycosylase (XET) C-terminus		PLN03161
PvT017310.1	-	293 XTH16.domain	179	6.6e-80 269.3 0.2 1 1 5.9e-83 8.7e-80 268.9 0.2 3 179 39 216 37 216 0.96 -	Glyco_hydro_16	Glycosyl hydrolases family 16		cl31978
PvT033006.1	-	465 XTH16.domain	179	3.1e-79 267.1 0.6 1 1 2.9e-82 4.3e-79 266.6 0.6 3 179 40 213 38 213 0.98 -	XET_C	Xyloglucan endo-transglycosylase (XET) C-terminus		pfam00722
PvT072054.1	-	284 XTH16.domain	179	4.9e-79 266.4 0.2 1 1 4.1e-82 6.1e-79 266.1 0.2 2 179 30 205 29 205 0.98 -	Glyco_hydro_16	Glycosyl hydrolases family 16		cd00413
PvT026074.1	-	430 XTH16.domain	179	5.8e-79 266.2 0.2 1 1 5.4e-82 7.9e-79 265.8 0.2 3 179 41 221 39 221 0.97 -	XET_C	Xyloglucan endo-transglycosylase (XET) C-terminus		cd02183
PvT026069.1	-	282 XTH16.domain	179	2.1e-78 264.4 0.9 1 1 1.7e-81 2.5e-78 264.1 0.9 3 179 32 206 30 206 0.97 -	Glyco_hydro_16	Glycosyl hydrolases family 16		cd02175
PvT009809.1	-	282 XTH16.domain	179	4.8e-78 263.2 1.3 1 1 3.9e-81 5.8e-78 262.9 1.3 3 179 32 206 30 206 0.97 -	XET_C	Xyloglucan endo-transglycosylase (XET) C-terminus		pfam06955
PvT022948.1	-	307 XTH16.domain	179	6e-78 262.9 0.5 1 1 5.1e-81 7.6e-78 262.6 0.5 3 179 44 220 42 220 0.97 -	Glyco_hydro_16	Glycosyl hydrolases family 16		cl38217
PvT072043.1	-	295 XTH16.domain	179	6.8e-78 262.7 1.5 1 1 5.8e-81 8.5e-78 262.4 1.5 2 179 31 214 30 214 0.96 -	Glyco_hydro_16	Glycosyl hydrolases family 16		COG2273
PvT030419.1	-	305 XTH16.domain	179	1e-77 262.1 0.5 1 1 9e-81 1.3e-77 261.8 0.5 3 179 43 219 41 219 0.97 -	Glyco_hydro_16	Glycosyl hydrolases family 16		cl34454
PvT087369.1	-	324 XTH16.domain	179	1e-76 258.9 0.2 1 1 8.6e-80 1.3e-76 258.6 0.2 2 179 44 222 43 222 0.98 -	XET_C	Xyloglucan endo-transglycosylase (XET) C-terminus		cd08023
PvT047396.1	-	385 XTH16.domain	179	5.9e-76 256.4 0.2 1 1 5.3e-79 7.7e-76 256.0 0.2 2 179 96 274 95 274 0.98 -	Glyco_hydro_16	Glycosyl hydrolases family 16		cd02178
PvT065017.1	-	308 XTH16.domain	179	7.5e-76 256.1 0.1 1 1 6.1e-79 9e-76 255.8 0.1 2 179 46 224 45 224 0.98 -	Glyco_hydro_16	Glycosyl hydrolases family 16		cd02177
PvT083809.1	-	349 XTH16.domain	179	1.1e-74 252.3 0.0 1 1 9.1e-78 1.3e-74 252.0 0.0 2 179 52 230 51 230 0.98 -	Glyco_hydro_16	Glycosyl hydrolases family 16		cd08024
PvT023426.1	-	296 XTH16.domain	179	1.5e-74 251.9 0.1 1 1 1.2e-77 1.8e-74 251.5 0.1 3 179 47 225 45 225 0.98 -	XET_C	Xyloglucan endo-transglycosylase (XET) C-terminus		cd02179
PvT088955.1	-	312 XTH16.domain	179	9.5e-74 249.2 0.3 1 1 8e-77 1.2e-73 248.9 0.3 2 179 59 239 58 239 0.98 -	Glyco_hydro_16	Glycosyl hydrolases family 16		cd02176
PvT036474.1	-	348 XTH16.domain	179	3e-73 247.6 0.1 1 1 2.6e-76 3.8e-73 247.2 0.1 2 179 52 230 51 230 0.98 -	XET_C	Xyloglucan endo-transglycosylase (XET) C-terminus		cl22861
PvT070246.1	-	330 XTH16.domain	179	5.7e-72 243.4 0.3 1 1 5.1e-75 7.6e-72 243.0 0.3 3 179 33 211 31 211 0.98 -	Glyco_hydro_16	Glycosyl hydrolases family 16		PLN03161
PvT070621.1	-	444 XTH16.domain	179	1e-71 242.6 0.0 1 1 9.4e-75 1.4e-71 242.2 0.0 3 179 41 218 39 218 0.97 -	Glyco_hydro_16	Glycosyl hydrolases family 16		cl31978
PvT017010.1	-	328 XTH16.domain	179	2.2e-71 241.5 2.6 1 2 4.2e-60 6.2e-57 194.4 0.0 4 143 40 175 37 185 0.94 -	Glyco_hydro_16	Glycosyl hydrolases family 16		pfam00722
PvT017010.1	-	328 XTH16.domain	179	2.2e-71 241.5 2.6 2 2 9.7e-15 1.4e-11 46.7 0.3 143 179 200 236 190 236 0.89 -	Glyco_hydro_16	Glycosyl hydrolases family 16		cd02175
PvT015814.1	-	321 XTH16.domain	179	3.8e-71 240.7 3.1 1 2 1.6e-59 2.3e-56 192.6 0.0 3 145 34 172 32 180 0.93 -	XET_C	Xyloglucan endo-transglycosylase (XET) C-terminus		cd02183
PvT015814.1	-	321 XTH16.domain	179	3.8e-71 240.7 3.1 2 2 3.3e-15 4.9e-12 48.2 0.4 142 179 192 229 186 229 0.89 -	Glyco_hydro_16	Glycosyl hydrolases family 16		cd00413
PvT089127.1	-	316 XTH16.domain	179	4.4e-71 240.5 0.0 1 1 3.8e-74 5.7e-71 240.2 0.0 3 178 36 212 34 213 0.98 -	XET_C	Xyloglucan endo-transglycosylase (XET) C-terminus		pfam06955
PvT078039.1	-	344 XTH16.domain	179	9.7e-71 239.4 0.0 1 1 8.8e-74 1.3e-70 239.0 0.0 3 179 37 214 35 214 0.98 -	Glyco_hydro_16	Glycosyl hydrolases family 16		cl38217
PvT047826.1	-	344 XTH16.domain	179	1.2e-70 239.1 0.0 1 1 1.1e-73 1.6e-70 238.7 0.0 3 179 35 216 33 216 0.96 -	Glyco_hydro_16	Glycosyl hydrolases family 16		COG2273
PvT009803.1	-	296 XTH16.domain	179	1.9e-70 238.4 2.2 1 1 1.7e-73 2.5e-70 238.1 2.2 14 179 56 224 52 224 0.95 -	Glyco_hydro_16	Glycosyl hydrolases family 16		cl34454
PvT003772.1	-	289 XTH16.domain	179	1.8e-69 235.3 0.0 1 1 1.5e-72 2.3e-69 235.0 0.0 4 179 36 211 33 211 0.96 -	Glyco_hydro_16	Glycosyl hydrolases family 16		cd08023
PvT009822.1	-	213 XTH16.domain	179	3.3e-69 234.4 0.5 1 1 2.8e-72 4.2e-69 234.1 0.5 43 179 1 136 1 136 0.98 -	XET_C	Xyloglucan endo-transglycosylase (XET) C-terminus		cd02178
PvT044817.1	-	325 XTH16.domain	179	6.2e-69 233.5 0.0 1 1 5.3e-72 7.8e-69 233.2 0.0 3 178 35 211 33 212 0.97 -	Glyco_hydro_16	Glycosyl hydrolases family 16		cd02176
PvT009807.1	-	263 XTH16.domain	179	6.8e-63 213.9 5.9 1 2 5e-08 7.4e-05 24.8 0.1 5 43 32 73 28 75 0.86 -	XET_C	Xyloglucan endo-transglycosylase (XET) C-terminus		cl22861
PvT009807.1	-	263 XTH16.domain	179	6.8e-63 213.9 5.9 2 2 5.8e-59 8.6e-56 190.7 2.7 66 179 77 187 73 187 0.96 -	XET_C	Xyloglucan endo-transglycosylase (XET) C-terminus		PLN03161
PvT026065.1	-	264 XTH16.domain	179	1.8e-61 209.2 6.0 1 2 3.5e-52 5.1e-49 168.6 0.7 5 122 35 154 31 156 0.94 -	Glyco_hydro_16	Glycosyl hydrolases family 16		cl31978
PvT026065.1	-	264 XTH16.domain	179	1.8e-61 209.2 6.0 2 2 4.1e-14 6.1e-11 44.6 0.5 145 179 154 188 152 188 0.95 -	XET_C	Xyloglucan endo-transglycosylase (XET) C-terminus		pfam00722
PvT063582.1	-	211 XTH16.domain	179	5.4e-60 204.4 0.2 1 1 5e-63 7.4e-60 204.0 0.2 45 179 1 138 1 138 0.98 -	Glyco_hydro_16	Glycosyl hydrolases family 16		cd02183
PvT015572.1	-	190 XTH16.domain	179	5e-51 175.2 0.0 1 1 4.7e-54 6.9e-51 174.7 0.0 6 130 46 168 41 180 0.95 -	Glyco_hydro_16	Glycosyl hydrolases family 16		cd00413
PvT063635.1	-	752 XTH16.domain	179	1.2e-44 154.4 0.0 1 1 1.4e-47 2.1e-44 153.6 0.0 7 169 544 700 539 708 0.93 -	XET_C	Xyloglucan endo-transglycosylase (XET) C-terminus		cd02175
PvT005712.1	-	152 XTH16.domain	179	1.5e-36 128.0 0.3 1 2 2.5e-06 0.0036 19.3 0.0 36 61 2 27 1 27 0.95 -	Glyco_hydro_16	Glycosyl hydrolases family 16		pfam06955
PvT005712.1	-	152 XTH16.domain	179	1.5e-36 128.0 0.3 2 2 3.3e-34 4.9e-31 110.1 0.1 88 175 25 112 24 115 0.94 -	Glyco_hydro_16	Glycosyl hydrolases family 16		cl38217
PvT072059.1	-	117 XTH16.domain	179	4.7e-35 123.1 7.4 1 2 1e-33 1.5e-30 108.4 0.3 57 128 2 73 1 74 0.94 -	Glyco_hydro_16	Glycosyl hydrolases family 16		COG2273
PvT072059.1	-	117 XTH16.domain	179	4.7e-35 123.1 7.4 2 2 1.4e-06 0.0021 20.1 1.7 160 179 73 92 70 92 0.94 -	Glyco_hydro_16	Glycosyl hydrolases family 16		cl34454
PvT097138.1	-	239 XTH16.domain	179	1.4e-32 115.1 0.0 1 1 1.3e-35 2e-32 114.6 0.0 24 179 33 182 27 182 0.88 -	Glyco_hydro_16	Glycosyl hydrolases family 16		cd08023
PvT092831.1	-	237 XTH16.domain	179	2.5e-31 111.0 0.0 1 1 2.7e-34 4e-31 110.4 0.0 79 161 64 145 59 148 0.96 -	XET_C	Xyloglucan endo-transglycosylase (XET) C-terminus		cd02176
PvT071871.1	-	167 XTH16.domain	179	8.7e-28 99.5 0.1 1 2 1.9e-21 2.8e-18 68.5 0.0 61 121 3 66 1 70 0.92 -	Glyco_hydro_16	Glycosyl hydrolases family 16		cl22861
PvT071871.1	-	167 XTH16.domain	179	8.7e-28 99.5 0.1 2 2 1.6e-09 2.4e-06 29.6 0.0 145 176 70 100 66 102 0.91 -	XET_C	Xyloglucan endo-transglycosylase (XET) C-terminus		PLN03161
PvT049555.1	-	190 XTH16.domain	179	3.3e-26 94.3 0.1 1 1 7.7e-29 1.1e-25 92.6 0.0 61 138 3 85 1 97 0.94 -	Glyco_hydro_16	Glycosyl hydrolases family 16		cl31978
PvT009823.1	-	129 XTH16.domain	179	1.9e-24 88.6 0.1 1 1 1.6e-27 2.4e-24 88.3 0.1 28 100 3 77 1 83 0.87 -	XET_C	Xyloglucan endo-transglycosylase (XET) C-terminus		pfam00722
PvT088850.1	-	189 XTH16.domain	179	2.1e-24 88.5 0.0 1 1 1.7e-27 2.5e-24 88.2 0.0 5 119 73 187 69 188 0.93 -	Glyco_hydro_16	Glycosyl hydrolases family 16		cd02183
PvT075232.1	-	182 XTH16.domain	179	3.1e-24 87.9 2.6 1 2 9.8e-16 1.4e-12 49.9 0.1 79 122 10 55 8 58 0.93 -	XET_C	Xyloglucan endo-transglycosylase (XET) C-terminus		cd00413
PvT075232.1	-	182 XTH16.domain	179	3.1e-24 87.9 2.6 2 2 3.4e-12 5e-09 38.4 0.4 146 179 56 88 55 88 0.94 -	Glyco_hydro_16	Glycosyl hydrolases family 16		cd02175
PvT047401.1	-	501 XTH16.domain	179	7.5e-17 63.8 0.0 1 1 8.7e-20 1.3e-16 63.1 0.0 127 179 272 322 267 322 0.94 -	XET_C	Xyloglucan endo-transglycosylase (XET) C-terminus		COG2273
PvT015570.1	-	157 XTH16.domain	179	3.5e-15 58.4 0.1 1 1 3.5e-18 5.1e-15 57.9 0.1 128 179 55 105 52 105 0.95 -	Glyco_hydro_16	Glycosyl hydrolases family 16		cl34454
PvT033619.1	-	97 XTH16.domain	179	4.2e-12 48.4 0.0 1 1 3.4e-15 5.1e-12 48.1 0.0 18 63 2 47 1 56 0.93 -	XET_C	Xyloglucan endo-transglycosylase (XET) C-terminus		pfam06955
PvT026520.1	-	74 XTH16.domain	179	5.9e-11 44.6 0.4 1 1 4.6e-14 6.8e-11 44.4 0.4 146 178 2 33 1 34 0.95 -	Glyco_hydro_16	Glycosyl hydrolases family 16		cl38217
PvT045097.1	-	138 XTH16.domain	179	7.1e-11 44.4 0.4 1 1 6.7e-14 9.8e-11 43.9 0.4 128 178 23 69 18 70 0.88 -	XET_C	Xyloglucan endo-transglycosylase (XET) C-terminus		cd08023
PvT075234.1	-	82 XTH16.domain	179	9.2e-08 34.2 0.0 1 1 7.2e-11 1.1e-07 34.0 0.0 3 49 34 80 32 81 0.94 -	XET_C	Xyloglucan endo-transglycosylase (XET) C-terminus		cd02176
PvT096240.1	-	149 XTH16.domain	179	3.9e-05 25.7 0.0 1 1 3.7e-08 5.4e-05 25.2 0.0 66 108 51 91 39 95 0.85 -	Glyco_hydro_16	Glycosyl hydrolases family 16		cl22861
PvT096513.1	-	177 XTH16.domain	179	0.0001 24.4 0.0 1 1 9.3e-08 0.00014 23.9 0.0 67 108 80 119 60 123 0.88 -	XET_C	Xyloglucan endo-transglycosylase (XET) C-terminus		PLN03161
