## Supplementary material for "Multi-Omics analysis provides crucial insights into ecological adaptation to dryland of a dominant grass (*Psammochloa villosa*, Poaceae) in Northwest China": Table S19

### Sheet: Sheet1
Table S17 Duplicated events and tandem for P. villosa XTH genes
Duplicated gene pairs of PvXTHs	Ka	Ks	Ka/Ks	Duplicated Type	Purify Selection	Time (Mya)
PvT000322-PvT094292	0.0100165	1.21861	0.00821965	Segmental from WGD	Yes	45.1337
PvT000325-PvT000326	0.303934	0.99	0.307004	Segmental from WGD	Yes	36.6667
PvT000326-PvT094295	0.0667013	0.534966	0.124683	Segmental from WGD	Yes	19.8136
PvT001998-PvT095786	0.0406359	0.596829	0.0680862	Segmental from WGD	Yes	22.1048
PvT003772-PvT097138	0.135919	0.43081	0.315497	Segmental from WGD	Yes	15.9559
PvT009803-PvT026065	0.26936	3.48649	0.0772584	Segmental from WGD	Yes	129.129
PvT009822-PvT015566	0.23993	3.38652	0.0708484	Segmental from WGD	Yes	125.427
PvT009822-PvT017310	0.293404	0.99	0.298653	Segmental from WGD	Yes	36.6667
PvT009822-PvT026081	0.0605165	0.202631	0.298653	Segmental from WGD	Yes	7.50485
PvT015566-PvT017310	0.31108	3.46709	0.0897234	Segmental from WGD	Yes	128.411
PvT015566-PvT026081	0.297106	4.12494	0.0720267	Segmental from WGD	Yes	152.776
PvT015569-PvT026074	0.234124	3.28661	0.0712358	Segmental from WGD	Yes	121.726
PvT015570-PvT017309	0.203587	1.63117	0.12481	Segmental from WGD	Yes	60.4137
PvT015814-PvT017010	0.0241248	0.395358	0.0610201	Segmental from WGD	Yes	14.6429
PvT017310-PvT026074	0.276094	4.43804	0.0622107	Segmental from WGD	Yes	164.372
PvT022948-PvT030419	0.0222193	0.407152	0.0545724	Segmental from WGD	Yes	15.0797
PvT033006-PvT092831	0.202865	2.46296	0.0823663	Segmental from WGD	Yes	91.2207
PvT036474-PvT083809	0.0508778	0.646553	0.0786909	Segmental from WGD	Yes	23.9464
PvT044817-PvT089127	0.0757861	0.886884	0.0854521	Segmental from WGD	Yes	32.8476
PvT047826-PvT070246	0.039471	0.708925	0.0556772	Segmental from WGD	Yes	26.2565
PvT063582-PvT088955	0.0264553	0.50542	0.0523431	Segmental from WGD	Yes	18.7193
PvT063635-PvT088850	0.0468451	0.299638	0.156339	Segmental from WGD	Yes	11.0977
PvT065017-PvT087369	0.0642592	0.426657	0.150611	Segmental from WGD	Yes	15.8021
PvT072043-PvT081056	0.0223316	0.507396	0.0440122	Segmental from WGD	Yes	18.7924
PvT072054-PvT081050	0.0431616	0.439974	0.0981004	Segmental from WGD	Yes	16.2953
PvT075232-PvT078039	0.0696317	1.21497	0.0573115	Tandem	Yes	44.9989
PvT094295-PvT094296	0.314302	0.99	0.317477	Tandem	Yes	36.6667
