## Supplementary material for "Multi-Omics analysis provides crucial insights into ecological adaptation to dryland of a dominant grass (*Psammochloa villosa*, Poaceae) in Northwest China": Table S21

### Sheet: Sheet1
Table S19 The calculation variants associated with local environmental adaptation of by gradient forest in RDA analysis
RDA1	RDA2	R2	P_value	ENV_variates	Accuracy Importance
0.590934	0.409066	0.335516	0.001	elevation	0.0272867
0.552886	0.447114	0.948817	0.001	lon	0.0305204
0.935317	0.0646835	0.892304	0.001	lat	0.0278331
0.786256	0.213744	0.894913	0.001	bio1	0.0294913
0.878544	0.121456	0.501208	0.001	bio2	0.0279082
0.819642	0.180358	0.853876	0.001	bio3	0.0303979
0.869648	0.130352	0.782616	0.001	bio4	0.0276237
0.64091	0.35909	0.503923	0.001	bio5	0.0247826
0.745377	0.254623	0.874205	0.001	bio6	0.0266075
0.791527	0.208473	0.623698	0.001	bio7	0.025537
0.00204924	0.997951	0.377137	0.001	bio8	0.024913
0.784111	0.215889	0.872721	0.001	bio9	0.0279256
0.562141	0.437859	0.5309	0.001	bio10	0.0258209
0.796763	0.203237	0.901007	0.001	bio11	0.0273066
0.00959386	0.990406	0.79338	0.001	bio12	0.0245995
0.00549787	0.994502	0.81116	0.001	bio13	0.021164
0.344258	0.655742	0.556441	0.001	bio14	0.00978014
0.292409	0.707591	0.713315	0.001	bio15	0.0289141
3.21e-07	1	0.81589	0.001	bio16	0.021766
3.21e-07	1	0.81589	0.001	bio17	0.0217723
0.00464067	0.995359	0.815182	0.001	bio18	0.0213054
0.342561	0.657439	0.566485	0.001	bio19	0.0169193
0.991853	0.00814709	0.824672	0.001	wind1	0.0159669
0.999985	1.55e-05	0.763177	0.001	wind2	0.0156069
0.992861	0.00713903	0.840095	0.001	wind3	0.0183305
0.997403	0.00259705	0.895564	0.001	wind4	0.0178795
0.995526	0.00447436	0.826915	0.001	wind5	0.0181081
0.879179	0.120821	0.729578	0.001	wind6	0.0151674
0.819265	0.180735	0.600993	0.001	wind7	0.0176998
0.542675	0.457325	0.631708	0.001	wind8	0.0173866
0.984046	0.0159545	0.831114	0.001	wind9	0.0153961
0.999402	0.000598428	0.85359	0.001	wind10	0.0171137
0.984234	0.0157662	0.895329	0.001	wind11	0.0175139
0.985324	0.014676	0.875818	0.001	wind12	0.0199177
0.991853	0.00814709	0.824672	0.001	vapr1	0.0159758
0.999985	1.55e-05	0.763177	0.001	vapr2	0.0156024
0.992861	0.00713903	0.840095	0.001	vapr3	0.0183275
0.997403	0.00259705	0.895564	0.001	vapr4	0.0178938
0.995526	0.00447436	0.826915	0.001	vapr5	0.0181077
0.879179	0.120821	0.729578	0.001	vapr6	0.0151615
0.819265	0.180735	0.600993	0.001	vapr7	0.0177103
0.542675	0.457325	0.631708	0.001	vapr8	0.0173871
0.984046	0.0159545	0.831114	0.001	vapr9	0.0154157
0.984234	0.0157662	0.895329	0.001	vapr10	0.0175256
0.984234	0.0157662	0.895329	0.001	vapr11	0.0174979
0.985324	0.014676	0.875818	0.001	vapr12	0.0199154
