## Supplementary material for "Multi-Omics analysis provides crucial insights into ecological adaptation to dryland of a dominant grass (*Psammochloa villosa*, Poaceae) in Northwest China": Table S22

### Sheet: Sheet1
Table S20 Hudson-Kreitman-Aguadé (HKA) test for NC, NE and NW lineages of P. villosa
Gene ID	observed within lineage	Fixed number of mutations	Fixed polymorphic mutations	A total number of fixed mutations	A total number of fixed polymorphic	P_value
PvM00000048108	northwest	14	8	206	178237	0
PvM00000016209	northwest	1	1	206	178237	7.23536e-96
PvM00000016724	northwest	4	3	206	178237	0
PvM00000029074	northwest	2	5	206	178237	6.51188e-109
PvM00000026994	northwest	2	4	206	178237	7.0058e-127
PvM00000026998	northwest	4	1	206	178237	0
PvM00000027446	northwest	1	0	206	178237	3.55605e-190
PvM00000027447	northwest	2	17	206	178237	9.83708e-41
PvM00000027449	northwest	8	34	206	178237	7.13088e-286
PvM00000027450	northwest	12	2	206	178237	0
PvM00000027948	northwest	1	2	206	178237	2.15443e-64
PvM00000033318	northwest	4	2	206	178237	0
PvM00000034181	northwest	1	1	206	178237	7.23536e-96
PvM00000034183	northwest	1	0	206	178237	3.55605e-190
PvM00000014632	northwest	1	5	206	178237	7.39925e-33
PvM00000014852	northwest	1	4	206	178237	3.56965e-39
PvM00000010810	northwest	1	3	206	178237	1.22629e-48
PvM00000011041	northwest	10	0	206	178237	0
PvM00000011042	northwest	15	1	206	178237	0
PvM00000011071	northwest	1	11	206	178237	5.14394e-17
PvM00000046697	northwest	2	0	206	178237	0
PvM00000047146	northwest	1	1	206	178237	7.23536e-96
PvM00000036995	northwest	8	3	206	178237	0
PvM00000037232	northwest	1	2	206	178237	2.15443e-64
PvM00000049671	northwest	1	3	206	178237	1.22629e-48
PvM00000050721	northwest	1	13	206	178237	9.6863e-15
PvM00000042990	northwest	3	6	206	178237	2.62758e-189
PvM00000042993	northwest	1	0	206	178237	3.55605e-190
PvM00000042995	northwest	1	1	206	178237	7.23536e-96
PvM00000043001	northwest	1	0	206	178237	3.55605e-190
PvM00000043005	northwest	1	0	206	178237	3.55605e-190
PvM00000043007	northwest	2	0	206	178237	0
PvM00000043415	northwest	1	9	206	178237	3.41645e-20
PvM00000043619	northwest	1	4	206	178237	3.56965e-39
PvM00000043676	northwest	6	0	206	178237	0
PvM00000043920	northwest	1	2	206	178237	2.15443e-64
PvM00000044044	northwest	1	0	206	178237	3.55605e-190
PvM00000044109	northwest	2	3	206	178237	4.97889e-152
PvM00000044110	northwest	1	2	206	178237	2.15443e-64
PvM00000030847	northwest	1	0	206	178237	3.55605e-190
PvM00000032854	northwest	2	2	206	178237	9.67191e-190
PvM00000004236	northwest	4	6	206	178237	5.78238e-302
PvM00000005079	northwest	1	6	206	178237	2.433e-28
PvM00000007524	northwest	2	2	206	178237	9.67191e-190
PvM00000007553	northwest	1	5	206	178237	7.39925e-33
PvM00000000645	northwest	1	0	206	178237	3.55605e-190
PvM00000000738	northwest	7	4	206	178237	0
PvM00000000739	northwest	6	2	206	178237	0
PvM00000000991	northwest	1	11	206	178237	5.14394e-17
PvM00000003765	northwest	3	7	206	178237	1.87906e-170
PvM00000003770	northwest	2	1	206	178237	1.41585e-252
PvM00000003924	northwest	1	0	206	178237	3.55605e-190
PvM00000022172	northwest	2	0	206	178237	0
PvM00000024234	northwest	10	6	206	178237	0
PvM00000024240	northwest	1	0	206	178237	3.55605e-190
PvM00000024245	northwest	1	6	206	178237	2.433e-28
PvM00000024949	northwest	5	19	206	178237	2.69727e-196
PvM00000026236	northwest	1	11	206	178237	5.14394e-17
PvM00000045751	northwest	5	1	206	178237	0
PvM00000045752	northwest	7	5	206	178237	0
PvM00000045804	northwest	1	0	206	178237	3.55605e-190
PvM00000045805	northwest	2	4	206	178237	7.0058e-127
PvM00000040036	northwest	1	0	206	178237	3.55605e-190
PvM00000019640	northwest	3	24	206	178237	1.58457e-63
PvM00000019657	northwest	3	2	206	178237	0
PvM00000019658	northwest	2	12	206	178237	5.862e-55
PvM00000019682	northwest	2	4	206	178237	7.0058e-127
PvM00000019684	northwest	3	15	206	178237	5.33387e-95
PvM00000019685	northwest	1	5	206	178237	7.39925e-33
PvM00000021874	northwest	1	3	206	178237	1.22629e-48
PvM00000021970	northwest	1	10	206	178237	1.84501e-18
PvM00000024949	northcentral	5	36	206	195131	1.00534e-125
PvM00000026236	northcentral	1	12	206	195131	3.51836e-17
PvM00000033318	northcentral	4	1	206	195131	0
PvM00000034181	northcentral	1	2	206	195131	2.38605e-70
PvM00000034183	northcentral	1	0	206	195131	5.28646e-208
PvM00000036995	northcentral	8	1	206	195131	0
PvM00000037232	northcentral	1	5	206	195131	7.61418e-36
PvM00000040036	northcentral	1	0	206	195131	5.28646e-208
PvM00000016209	northcentral	1	8	206	195131	2.63251e-24
PvM00000016724	northcentral	4	5	206	195131	0
PvM00000022172	northcentral	2	0	206	195131	0
PvM00000024234	northcentral	10	4	206	195131	0
PvM00000024240	northcentral	1	0	206	195131	5.28646e-208
PvM00000024245	northcentral	1	7	206	195131	3.40544e-27
PvM00000049671	northcentral	1	6	206	195131	6.64665e-31
PvM00000050721	northcentral	1	15	206	195131	3.6621e-14
PvM00000019640	northcentral	3	19	206	195131	3.84677e-85
PvM00000019657	northcentral	3	8	206	195131	1.29502e-169
PvM00000019658	northcentral	2	27	206	195131	1.89948e-29
PvM00000019682	northcentral	2	2	206	195131	1.43776e-207
PvM00000019684	northcentral	3	5	206	195131	6.32014e-233
PvM00000019685	northcentral	1	1	206	195131	8.62499e-105
PvM00000021874	northcentral	1	0	206	195131	5.28646e-208
PvM00000021970	northcentral	1	13	206	195131	4.95186e-16
PvM00000042990	northcentral	3	7	206	195131	1.68642e-186
PvM00000042993	northcentral	1	0	206	195131	5.28646e-208
PvM00000042995	northcentral	1	1	206	195131	8.62499e-105
PvM00000043001	northcentral	1	0	206	195131	5.28646e-208
PvM00000043005	northcentral	1	0	206	195131	5.28646e-208
PvM00000043007	northcentral	2	2	206	195131	1.43776e-207
PvM00000043415	northcentral	1	10	206	195131	4.24267e-20
PvM00000043619	northcentral	1	5	206	195131	7.61418e-36
PvM00000043676	northcentral	6	0	206	195131	0
PvM00000043920	northcentral	1	1	206	195131	8.62499e-105
PvM00000044044	northcentral	1	0	206	195131	5.28646e-208
PvM00000044109	northcentral	2	6	206	195131	2.3445e-104
PvM00000044110	northcentral	1	2	206	195131	2.38605e-70
PvM00000046697	northcentral	2	1	206	195131	2.43853e-276
PvM00000047146	northcentral	1	4	206	195131	9.36345e-43
PvM00000026994	northcentral	2	4	206	195131	8.98894e-139
PvM00000026998	northcentral	4	2	206	195131	0
PvM00000027446	northcentral	1	0	206	195131	5.28646e-208
PvM00000027447	northcentral	2	16	206	195131	6.33631e-47
PvM00000027449	northcentral	8	32	206	195131	0
PvM00000027450	northcentral	12	3	206	195131	0
PvM00000027948	northcentral	1	6	206	195131	6.64665e-31
PvM00000048108	northcentral	14	8	206	195131	0
PvM00000004236	northcentral	4	6	206	195131	0
PvM00000005079	northcentral	1	6	206	195131	6.64665e-31
PvM00000007524	northcentral	2	4	206	195131	8.98894e-139
PvM00000007553	northcentral	1	13	206	195131	4.95186e-16
PvM00000029074	northcentral	2	3	206	195131	2.69743e-166
PvM00000010810	northcentral	1	3	206	195131	4.13976e-53
PvM00000011041	northcentral	10	0	206	195131	0
PvM00000011042	northcentral	15	1	206	195131	0
PvM00000011071	northcentral	1	14	206	195131	4.90998e-15
PvM00000000645	northcentral	1	1	206	195131	8.62499e-105
PvM00000000738	northcentral	7	4	206	195131	0
PvM00000000739	northcentral	6	3	206	195131	0
PvM00000000991	northcentral	1	11	206	195131	1.61386e-18
PvM00000003765	northcentral	3	16	206	195131	1.7353e-98
PvM00000003770	northcentral	2	3	206	195131	2.69743e-166
PvM00000003924	northcentral	1	1	206	195131	8.62499e-105
PvM00000030847	northcentral	1	0	206	195131	5.28646e-208
PvM00000032854	northcentral	2	2	206	195131	1.43776e-207
PvM00000014632	northcentral	1	2	206	195131	2.38605e-70
PvM00000014852	northcentral	1	5	206	195131	7.61418e-36
PvM00000045751	northcentral	5	1	206	195131	0
PvM00000045752	northcentral	7	3	206	195131	0
PvM00000045804	northcentral	1	1	206	195131	8.62499e-105
PvM00000045805	northcentral	2	3	206	195131	2.69743e-166
PvM00000022172	northeast	2	0	206	127018	3.74516e-270
PvM00000024234	northeast	10	3	206	127018	0
PvM00000024240	northeast	1	0	206	127018	4.12038e-136
PvM00000024245	northeast	1	2	206	127018	2.53185e-46
PvM00000036995	northeast	8	2	206	127018	0
PvM00000037232	northeast	1	0	206	127018	4.12038e-136
PvM00000019640	northeast	3	4	206	127018	1.12331e-173
PvM00000019657	northeast	3	2	206	127018	7.86885e-243
PvM00000019658	northeast	2	1	206	127018	1.62919e-180
PvM00000019682	northeast	2	0	206	127018	3.74516e-270
PvM00000019684	northeast	3	1	206	127018	2.51753e-303
PvM00000019685	northeast	1	0	206	127018	4.12038e-136
PvM00000021874	northeast	1	0	206	127018	4.12038e-136
PvM00000021970	northeast	1	5	206	127018	8.7214e-24
PvM00000033318	northeast	4	0	206	127018	0
PvM00000034181	northeast	1	0	206	127018	4.12038e-136
PvM00000034183	northeast	1	2	206	127018	2.53185e-46
PvM00000016209	northeast	1	3	206	127018	4.56449e-35
PvM00000016724	northeast	4	1	206	127018	0
PvM00000049671	northeast	1	3	206	127018	4.56449e-35
PvM00000050721	northeast	1	5	206	127018	8.7214e-24
PvM00000000645	northeast	1	3	206	127018	4.56449e-35
PvM00000000738	northeast	7	1	206	127018	0
PvM00000000739	northeast	6	1	206	127018	0
PvM00000000991	northeast	1	2	206	127018	2.53185e-46
PvM00000003765	northeast	3	6	206	127018	3.04456e-135
PvM00000003770	northeast	2	1	206	127018	1.62919e-180
PvM00000003924	northeast	1	6	206	127018	1.4858e-20
PvM00000026994	northeast	2	0	206	127018	3.74516e-270
PvM00000026998	northeast	4	0	206	127018	0
PvM00000027446	northeast	1	2	206	127018	2.53185e-46
PvM00000027447	northeast	2	3	206	127018	9.18441e-109
PvM00000027449	northeast	8	18	206	127018	0
PvM00000027450	northeast	12	1	206	127018	0
PvM00000027948	northeast	1	2	206	127018	2.53185e-46
PvM00000024949	northeast	5	9	206	127018	4.83289e-240
PvM00000026236	northeast	1	4	206	127018	2.6534e-28
PvM00000042990	northeast	3	1	206	127018	2.51753e-303
PvM00000042993	northeast	1	0	206	127018	4.12038e-136
PvM00000042995	northeast	1	0	206	127018	4.12038e-136
PvM00000043001	northeast	1	0	206	127018	4.12038e-136
PvM00000043005	northeast	1	0	206	127018	4.12038e-136
PvM00000043007	northeast	2	2	206	127018	1.12094e-135
PvM00000043415	northeast	1	1	206	127018	8.47382e-69
PvM00000043619	northeast	1	0	206	127018	4.12038e-136
PvM00000043676	northeast	6	0	206	127018	0
PvM00000043920	northeast	1	0	206	127018	4.12038e-136
PvM00000044044	northeast	1	0	206	127018	4.12038e-136
PvM00000044109	northeast	2	0	206	127018	3.74516e-270
PvM00000044110	northeast	1	0	206	127018	4.12038e-136
PvM00000004236	northeast	4	9	206	127018	7.48235e-166
PvM00000005079	northeast	1	1	206	127018	8.47382e-69
PvM00000007524	northeast	2	8	206	127018	6.96736e-55
PvM00000007553	northeast	1	2	206	127018	2.53185e-46
PvM00000010810	northeast	1	0	206	127018	4.12038e-136
PvM00000011041	northeast	10	3	206	127018	0
PvM00000011042	northeast	15	2	206	127018	0
PvM00000011071	northeast	1	9	206	127018	1.01213e-14
PvM00000045751	northeast	5	0	206	127018	0
PvM00000045752	northeast	7	1	206	127018	0
PvM00000045804	northeast	1	1	206	127018	8.47382e-69
PvM00000045805	northeast	2	0	206	127018	3.74516e-270
PvM00000046697	northeast	2	0	206	127018	3.74516e-270
PvM00000047146	northeast	1	2	206	127018	2.53185e-46
PvM00000048108	northeast	14	11	206	127018	0
PvM00000040036	northeast	1	0	206	127018	4.12038e-136
PvM00000029074	northeast	2	9	206	127018	5.59975e-50
PvM00000014632	northeast	1	0	206	127018	4.12038e-136
PvM00000014852	northeast	1	0	206	127018	4.12038e-136
PvM00000030847	northeast	1	1	206	127018	8.47382e-69
PvM00000032854	northeast	2	4	206	127018	8.17698e-91
